# Deciphering the global genomic landscape of *C. neoformans*: Population dynamics, molecular epidemiology and genomic signatures of pathogenicity

**DOI:** 10.1101/2025.11.11.687764

**Authors:** Jananishree Sathiyamoorthy, Jayapradha Ramakrishnan

**Author notes:** Corresponding Author: Jayapradha Ramakrishnan, Actinomycetes Bioprospecting Lab, Centre for Research in Infectious Diseases (CRID), School of Chemical and Biotechnology, SASTRA Deemed University, Tirumalaisamudram, Thanjavur – 613401, Tamil Nadu, India.

## Abstract

The study investigates global genomic surveillance of *Cryptococcus neoformans* over three decades to elucidate genetic diversity, incorporating serotypes, molecular types, STs and mating types, phylogenomics, virulence-associated determinants, antifungal resistance, and pangenome profiles. Across 139 study genomes, the isolates exhibited nineteen distinct sequence types (STs), among which ST5 (63%) was the most prevalent. The predominance of MATα mating type 91% mirrors enhanced virulence, environmental adaptability and clonal expansion, enabling its persistence without MATa (9%) counterparts. The phylogenomic analysis revealed, there is no distinct clustering of isolates from clinical and environmental settings, indicating a high level of genome conservation across sources. Core–accessory genome partitioning and ortholog-based clustering revealed clonal population dominance of the VNI lineage across continents, alongside clear divergence from the VNIV lineage. Virulence gene analysis highlighted conserved expression of capsular genes, phospholipase gene, iron acquisition genes and superoxide dismutase genes, while point mutations and aneuploidy in *ERG11* and *AFR1* suggested potential azole-resistance mechanisms. This study delivers a holistic assessment of global genomic diversity in the *C. neoformans* population, emphasising evolutionary conservation, lineage-specific divergence, and adaptability to environment, host and anti-fungal treatments.
