## Supplementary table 1: Metadata from NCBI datasets along with the Serotype, molecular type, ST and Mating type for "Deciphering the global genomic landscape of *C. neoformans*: Population dynamics, molecular epidemiology and genomic signatures of pathogenicity"

### Sheet: Sheet1
Strain	Isolation Source	Host Health	Serotype	Molecular type	ST type	Mating type	Isolation year	Geographic location	BioProject Accession	BioSample Accession	GenBank Accessions	Sequencing Centers	Sequencing Platform	Sequencing Depth	Assembly Method	Contigs	Genome Length	No. of chromosomes	GC Content	Host	Sub sp.
H99	CSF	Hodgkin's lymphoma	A	VNI	ST5	MATα	1978	Tennessee, U.S	PRJNA577944	SAMN13041967	GCA_011801205.1	Duke University	PacBio	400X	Canu v. 1.8	14	19.1 Mb	14	48	Homosapiens	grubii
JEC21	Clinical	-	D	VNIV	ST5	MATα	1970	California, U.S	PRJNA13856	SAMN03081418	GCA_000091045.1	The Institute for Genomic Research	-	-	-	37	19.1 Mb	14	48.5	-	neoformans
C23	Clinical	Cryptococcosis	A	VNI	ST5	MATα	2001/2002	USA: N. Carolina	PRJNA664881	SAMN16236534	GCA_020975565.1	RMIT University	Illumina HiSeq	85X	Geneious v. 11.0.2	15	18.9Mb	14	48	Homosapiens	grubii
C36	Clinical isolate	Cryptococcosis	A	VNI	ST5	MATα	2001/2002	USA: N. Carolina	PRJNA664881	SAMN16236538	GCA_020975435.1	RMIT University	Illumina HiSeq	300X	Geneious v. 11.0.2	15	18.8Mb	14	48	Homo sapiens	grubii
C8	Clinical isolate	Cryptococcosis	A	VNI	ST5	MATα	2001/2002	USA: N. Carolina	PRJNA664881	SAMN16236535	GCA_020975525.1	RMIT University	Illumina HiSeq	234.0x	Geneious v. 11.0.2	15	18.2 Mb	14	48	Homo sapiens	grubii
C27	Clinical isolate	Cryptococcosis	A	VNI	ST5	MATα	2001/2002	USA: N. Carolina	PRJNA664881	SAMN16236537	GCA_020975485.1	RMIT University	Illumina HiSeq	242.0x	Geneious v. 11.0.2	18	18.8 Mb	14	48	Homo sapiens	grubii
C45	Urine	-	A	VNII	ST40	MATα	2001	USA: N. Carolina	PRJNA517966	SAMN10848919	GCA_010065305.1	Broad Institute	Oxford Nanopore MinION	314.0x	Canu v. 1.5	15	18.9 Mb	14	48	Homo sapiens	grubii
c45	Sputum	-	A	VNII	ST40	MATα	2001	USA: N. Carolina	PRJNA174551	SAMN01162757	GCA_002215855.1	Broad Institute	Illumina	75.0x	allpaths v. R42179	531	18.2Mb	14	48	Homo sapiens	grubii
C23	Bronchial Wash	Cryptococcosis	A	VNI	ST5	MATα	2001	USA: N. Carolina	PRJNA174538	SAMN01162744	GCA_002215825.1	Broad Institute	Illumina	74.0x	allpaths v. R41892	171	18.1Mb	14	48	Homo sapiens	grubii
c8	CSF	Cryptococcosis	A	VNI	ST5	MATα	2000	USA: N. Carolina	PRJNA174546	SAMN01162752	GCA_002222405.1	Broad Institute	Illumina	176.0X	allpaths v. R42179	325	18.6Mb	14	48	Homo sapiens	grubii
VNII	Cockatoo excrement	-	A	VNII	ST100	MATα	2000	USA:Boston	PRJNA783275	SAMN23424732	GCA_022832995.1	Broad Institute	Oxford Nanopore	246X	Canu v. 1.8	14	19MB	14	48	Cockatoo	grubii
A1_35_8	Pigeon guano		A	VNIb	ST5	MATα	-	USA: N. Carolina	PRJNA517966	SAMN10848832	GCA_010233735.1	Broad Institute	Oxford Nanopore MiniION	201.0x	Canu v. 1.5	14	19.2 Mb	14	48	Pigeon	grubii
A5-35-17	Dried pigeon excreta	-	A	VNIa	ST5	MATα	2001/2002	USA: N. Carolina	PRJNA664881	SAMN16236536	GCA_020975495.1	RMIT University	Illumina HiSeq	226.0x	Geneious v. 11.0.2	15	18.8Mb	14	48	Pigeon	grubii
A2-102-5	Pigeon guano	-	A	VNI	ST5	MATα	-	USA: N. Carolina	PRJNA174540	SAMN01162746	GCA_002222375.1	Broad Institute	Illumina	70.0X	allpaths v. R42549	187	18.7Mb	14	48	pigeon	grubii
A5-35-17_1	Pigeon guano	-	A	VNIa	ST5	MATα	2001/2002	USA: N. Carolina	PRJNA174563	SAMN01162769	GCA_002222215.1	Broad Institute	Illumina	65.0X	allpaths v. R43019	608	18.8Mb	14	48	Eucalyptus	grubii
A1-35-8	Pigeon guano	-	A	VNIb	ST5	MATα	-	USA: N. Carolina	PRJNA174564	SAMN01162770	GCA_002221985.1	Broad Institute	Illumina	99.0X	allpaths v. R43685	573	18.8Mb	14	48	Pigeon	grubii
Br795	Clinical	-	A	VNI	ST93	MATα	2006	Brazil	PRJNA174544	SAMN01162750	GCA_002222225.1	Broad Institute	Illumina	178.0X	allpaths v. R41828	625	18.9Mb	14	48	Homo sapiens	grubii
H0058-I-2641	CSF	-	A	VNIb	ST2	MATα	2006	Colombia: Antioquia	PRJNA669191	SAMN16533801	GCA_019970625.1	Pontificia Universidad Javeriana	Illumina HiSeq	87.0X	SPAdes v. 3.14.0	108	18.5Mb	14	48	Homo sapiens	grubii
H0058-I-2672	CSF	-	A	VNIb	ST2	MATα	2006	Colombia: Antioquia	PRJNA669191	SAMN16533802	GCA_019970615.1	Pontificia Universidad Javeriana	Illumina HiSeq	128.0X	SPAdes v. 3.14.0	112	18.5Mb	14	48	Homo sapiens	grubii
H0058-I-3746	CSF	Cryptococcosis	A	VNIb	ST2	MATα	2011	Colombia: Cauca	PRJNA669191	SAMN16533795	GCA_019969275.1	Pontificia Universidad Javeriana	Illumina HiSeq	112.0X	SPAdes v. 3.14.0	109	18.5Mb	14	48	Homo sapiens	grubii
H0058-I-2807	CSF	HIV+	A	VNIb	ST23	MATα	2007	Colombia: Antioquia	PRJNA669191	SAMN16533787	GCA_019970275.1	Pontificia Universidad Javeriana	Illumina HiSeq	167.0x	SPAdes v. 3.14.0	73	18.2 Mb	14	48	Homo sapiens	grubii
H0058-I-2503	CSF	HIV+	A	VNIb	ST63	MATα	2005	Colombia: Norte de santander	PRJNA669191	SAMN16533778	GCA_019970725.1	Pontificia Universidad Javeriana	Illumina HiSeq	87.0x	SPAdes v. 3.14.0	127	18.4Mb	14	48	Homo sapiens	grubii
H0058-I-2779	CSF	HIV+	A	VNIb	ST69	MATα	2006	Colombia: Antioquia	PRJNA669191	SAMN16533785	GCA_019970415.1	Pontificia Universidad Javeriana	Illumina HiSeq	92.0X	SPAdes v. 3.14.0	150	18.4Mb	14	48	Homo sapiens	grubii
H0058-I-2527	Biopsy	-	A	VNIb	ST69	MATα	2006	Colombia: Antioquia	PRJNA669191	SAMN16533800	GCA_019970755.1	Pontificia Universidad Javeriana	Illumina HiSeq	91.0X	SPAdes v. 3.14.0	162	18.4Mb	14	48	Homo sapiens	grubii
H0058-I-2881	CSF	-	A	VNIa	ST298	MATα	2007	Colombia: Valle	PRJNA669191	SAMN16533789	GCA_019970295.1	Pontificia Universidad Javeriana	Illumina HiSeq	190.0X	SPAdes v. 3.14.0	170	18.5Mb	14	48	Homo sapiens	grubii
H0058-I-3279	CSF	-	A	VNIb	ST69	MATα	2006	Colombia: Antioquia	PRJNA669191	SAMN16533806	GCA_019970155.1	Pontificia Universidad Javeriana	Illumina HiSeq	146.0x	SPAdes v. 3.14.0	151	18.4Mb	14	48	Homo sapiens	grubii
H0058-I-2619	CSF	HIV+	A	VNIa	ST377	MATα	2006	Colombia: Antioquia	PRJNA669191	SAMN16533780	GCA_019970715.1	Pontificia Universidad Javeriana	Illumina HiSeq	90.0X	SPAdes v. 3.14.0	174	18.4Mb	14	48	Homo sapiens	grubii
H0058-I-2642	CSF	Cryptococcosis	A	VNIa	ST378	MATα	2006	Colombia: Antioquia	PRJNA669191	SAMN16533781	GCA_019970585.1	Pontificia Universidad Javeriana	Illumina HiSeq	79.0X	SPAdes v. 3.14.0	173	18.5Mb	14	48	Homo sapiens	grubii
H0058-I-3102	CSF	Cryptococcosis	A	VNIa	ST377	MATα	2008	Colombia: Antioquia	PRJNA669191	SAMN16533792	GCA_019970135.1	Pontificia Universidad Javeriana	Illumina HiSeq	154.0X	SPAdes v. 3.14.0	186	18.5Mb	14	48	Homo sapiens	grubii
H0058-I-2806	CSF	Cryptococcosis	A	VNIb	ST69	MATα	2007	Colombia: Antioquia	PRJNA669191	SAMN16533786	GCA_019970345.1	Pontificia Universidad Javeriana	Illumina HiSeq	90.0X	SPAdes v. 3.14.0	90	18.4Mb	14	48	Homo sapiens	grubii
H0058-I-2643	CSF	HIV+	A	VNIb	ST69	MATα	2006	Colombia: Antioquia	PRJNA669191	SAMN16533782	GCA_019970605.1	Pontificia Universidad Javeriana	Illumina HiSeq	157.0X	SPAdes v. 3.14.0	161	18.4Mb	14	48	Homo sapiens	grubii
H0058-I-2808	CSF	HIV+	A	VNIb	ST69	MATα	2007	Colombia: Antioquia	PRJNA669191	SAMN16533788	GCA_019970315.1	Pontificia Universidad Javeriana	Illumina HiSeq	117.0X	SPAdes v. 3.14.0	151	18.4Mb	14	48	Homo sapiens	grubii
H0058-I-2725	CSF	Cryptococcosis	A	VNIb	ST69	MATα	2006	Colombia: Antioquia	PRJNA669191	SAMN16533783	GCA_019970455.1	Pontificia Universidad Javeriana	Illumina HiSeq	98.0X	SPAdes v. 3.14.0	157	18.4Mb	14	48	Homo sapiens	grubii
H0058-I-2950	CSF	HIV+	A	VNIb	ST69	MATα	2006	Colombia: Valle	PRJNA669191	SAMN16533790	GCA_019970125.1	Pontificia Universidad Javeriana	Illumina HiSeq	110.0X	SPAdes v. 3.14.0	158	18.4Mb	14	48	Homo sapiens	grubii
H0058-I-2926	Biopsy	Cryptococcosis	A	VNIa	ST95	MATα	2006	Colombia: Antioquia	PRJNA669191	SAMN16533805	GCA_019970285.1	Pontificia Universidad Javeriana	Illumina HiSeq	149.0X	SPAdes v. 3.14.0	183	18.5Mb	14	48	Homo sapiens	grubii
H0058-I-2713	CSF	Cryptococcosis	A	VNIa	ST95	MATα	2006	Colombia: Antioquia	PRJNA669191	SAMN16533803	GCA_019970465.1	Pontificia Universidad Javeriana	Illumina HiSeq	92.0X	SPAdes v. 3.14.0	173	18.5Mb	14	48	Homo sapiens	grubii
H0058-I-3104	CSF	HIV+	A	VNIa	ST5	MATα	2008	Colombia: Meta	PRJNA669191	SAMN16533797	GCA_019970145.1	Pontificia Universidad Javeriana	Illumina HiSeq	116.0x	SPAdes v. 3.14.0	156	18.4Mb	14	48	Homo sapiens	grubii
H0058-I-2257	CSF	HIV+	A	VNIb	ST5	MATα	2004	Colombia: Meta	PRJNA669191	SAMN16533797	GCA_019970145.1	Pontificia Universidad Javeriana	Illumina HiSeq	116.0x	SPAdes v. 3.14.0	156	18.4Mb	14	48	Homo sapiens	grubii
H0058-I-3463	CSF	HIV+	A	VNIa	ST6	MATα	2010	Colombia: Atlantico	PRJNA669191	SAMN16533793	GCA_019969285.1	Pontificia Universidad Javeriana	Illumina HiSeq	171.0X	SPAdes v. 3.14.0	153	18.4Mb	14	48	Homo sapiens	grubii
H0058-I-2746	CSF	HIV+	A	VNIa	ST5	MATα	2007	Colombia: Valle	PRJNA669191	SAMN16533784	GCA_019970445.1	Pontificia Universidad Javeriana	Illumina HiSeq	97.0X	SPAdes v. 3.14.0	188	18.5Mb	14	48	Homo sapiens	grubii
H0058-I-3589	CSF	Cryptococcosis	A	VNII	ST100	MATα	2011	Colombia: Cundinamarca	PRJNA669191	SAMN16533794	GCA_019969295.1	Pontificia Universidad Javeriana	Illumina HiSeq	134.0X	SPAdes v. 3.14.0	220	18.2 Mb	14	48	Homo sapiens	grubii
Bt65	CSF	-	A	VNB II	ST5	MATa	mid 2000s	Botswana	PRJNA749953	SAMN20427119	GCA_023650535.1	Duke University	Oxford Nanopore MinION	40X	Celera Assembler v. 2.1.1	14	19.7Mb	14	48.5	Homo sapiens	grubii
Bt81	CSF	-	A	VNB II	ST32	MATα	mid 2000s	Botswana	PRJNA749953	SAMN20427120	GCA_023650555.1	Duke University	Oxford Nanopore MinION	38X	Celera Assembler v. 2.1.1	14	19.7Mb	14	48.5	Homo sapiens	grubii
Bt89	CSF	-	A	VNB II	ST93	MATα	mid 2000s	Botswana	PRJNA749953	SAMN20427121	GCA_023650575.1	Duke University	Oxford Nanopore MinION	40X	Celera Assembler v. 2.1.1	14	19Mb	14	48	Homo sapiens	grubii
Bt133	CSF	-	A	VNB II	ST93	MATa	mid 2000s	Botswana	PRJNA749953	SAMN20427122	GCA_023650595.1	Duke University	Oxford Nanopore MinION	40.0X	Celera Assembler v. 2.1.1	14	19.1Mb	14	48.5	Homo sapiens	grubii
Bt210	CSF	HIV+		VNI	ST5	MATα	mid 2000s	Botswana	PRJNA1138746	SAMN42780493	GCA_043513845.1	Duke University	Oxford Nanopore MinION	172.7x	Canu v. 2.2	14	19Mb	14	48	Homosapiens	grubii
Bt15	CSF	HIV+	A	VNI	ST5	MATα	2000	Botswana	PRJNA174554	SAMN01162760	GCA_002222335.1	Broad Institute	Illumina	183.0X	allpaths v. R42179	169	18.7Mb	14	48	Homo sapiens	grubii
Bt1	CSF	HIV+	A	VNBII	ST93	MATα	1999	Botswana	PRJNA174556	SAMN01162762	GCA_002215705.1	Broad Institute	Illumina	91.0X	allpaths v. R42179	181	18.5Mb	14	48	Homo sapiens	grubii
Bt63	CSF	HIV+	A	VNBI	ST32	MATa	2000	Botswana	PRJNA174558	SAMN01162764	GCA_002234625.1	Broad Institute	Illumina	63.0x	allpaths v. R42179	245	18.8Mb	14	48	Homo sapiens	grubii
Bt85	CSF	HIV+	A	VNBI	ST32	MATa	2003	Botswana	PRJNA174559	SAMN01162765	GCA_002215835.1	Broad Institute	Illumina	128.0X	allpaths v. R42179	257	19.2Mb	14	48	Homo sapiens	grubii
MW-RSA1955	CSF	HIV+	A	VNI	ST5	MATα	-	Botswana	PRJNA174549	SAMN01162755	GCA_002222455.1	Broad Institute	Illumina	179.0X	allpaths v. R41828	487	18.5Mb	14	48	Homo sapiens	grubii
Bt120	CSF	HIV+	A	VNI	ST5	-	mid 2000s	Botswana	PRJNA174553	SAMN01162759	GCA_002222465.1	Broad Institute	Illumina	34.0X	allpaths v. R42649	258	18.9 Mb	14	48	Homo sapiens	grubii
MW-RSA36	CSF	HIV+	A	VNI	ST5	MATα	2010	Botswana	PRJNA174545	SAMN01162751	GCA_002222395.1	Broad Institute	Illumina	81.0X	allpaths v. R48177	458	18.4Mb	14	48	Pigeon	grubii
MW-RSA852	Clinical	-	A	VNII	-	MATα	-	Botswana	PRJNA174552	SAMN01162758	GCA_002220035.1	Broad Institute	Illumina	48.0X	allpaths v. R42766	574	18Mb	14	48	Mopane	grubii
Ze90-1	Eucalyptus tree		A	VNB II	ST33	MATα	-	Botswana	PRJNA517966	SAMN10848927	GCA_010233705.1	Broad Institute	Oxford Nanopore MiniION	167.0x	Canu v. 1.5	14	19.2 Mb	14	48.5	Eucalyptus	grubii
Ftc146-1	Mopane tree	-	A	VNBI	-	MATα	-	Botswana	PRJNA517966	SAMN10848922	GCA_010065285.1	Broad Institute	Oxford Nanopore MinION	78.0X	Canu v. 1.5	16	19.1Mb	14	48	Mopane	grubii
Gb118	Guano	-	A	VNI	ST5	MATα	2007	Botswana	PRJNA174543	SAMN01162749	GCA_002224005.1	Broad Institute	Illumina	100.0X	allpaths v. R42649		18.5 Mb	14	48	Pigeon	grubii
Tu259	Mopane tree	-	A	VNBI	-	MATα	-	Botswana	PRJNA174555	SAMN01162761	GCA_002222325.1	Broad Institute	Illumina	187.0X	allpaths v. R42682	281	18.6Mb	14	48	Homo sapiens	grubii
Tu401	Mopane tree	-	A	VNBI	-	MATα	-	Botswana	PRJNA174560	SAMN01162766	GCA_002222475.1	Broad Institute	Illumina	219.0X	allpaths v. R42649	219	18.6Mb	14	48	Homo sapiens	grubii
Ze90-1_V1	Eucalyptus tree	-	A	VNBII	-	MATα	-	Botswana	PRJNA174561	SAMN01162767	GCA_002222385.1	Broad Institute	Illumina	207.0X	allpaths v. R42179	323	18.7Mb	14	48	Homo sapiens	grubii
D17-1	Pigeon guano	-	A	VNI	ST5	MATα	-	Botswana	PRJNA174541	SAMN01162747	GCA_002222255.1	Broad Institute	Illumina	309.0x	allpaths v. R41828	538	18.6Mb	14	48.5	Pigeon	grubii
CN	Clinical	HIV+	A	VNI		-	2016	India				Genotypic Banglore	Illumina NovaSeq 6000/ Nanopore PromethION	100X	MaSuRCA-v3.4.2	20	19Mb	14	48.18	Homosapiens	grubii
SR014	CSF	Glucocorticoid (Cryptococcal meningitis)	A	VNI	ST5	MATα	2014	China:Jiaxing	PRJNA820589	SAMN27018128	GCA_031840995.1	Zhejiang University School of Medicine	Illumina HiSeq	200.0X	Shovill v. 0.9.0	573	18.5 Mb	14	48	Homo sapiens	grubii
SR013	Skin tissue	Hyperthyroidism	A	VNI	ST5	-	2014	China:Shaoxing	PRJNA820589	SAMN27018127	GCA_031841035.1	Zhejiang University School of Medicine	Illumina HiSeq	200.0x	Shovill v. 0.9.0	553	18.6 Mb	14	48	Homo sapiens	grubii
ZY029	Lung tissue	-	A	VNI	ST5	MATα	2014	China:Shaoxing	PRJNA820589	SAMN27018220	GCA_031841685.1	Zhejiang University School of Medicine	Illumina HiSeq	200.0x	Shovill v. 0.9.0	615	18.6Mb	14	48	Homo sapiens	grubii
SR051	CSF	-	A	VNI	ST5	MATα	2018	China:Shaoxing	PRJNA820589	SAMN27018164	GCA_031840765.1	Zhejiang University School of Medicine	Illumina HiSeq	200.0x	Shovill v. 0.9.0	602	18.6Mb	14	48	Homo sapiens	grubii
ZY036	CSF	HIV+	A	VNI	ST5	MATα	2014	China:Shaoxing	PRJNA820589	SAMN27018227	GCA_031841635.1	Zhejiang University School of Medicine	Illumina HiSeq	200.0x	Shovill v. 0.9.0	578	18.5Mb	14	48	Homo sapiens	grubii
SR057	CSF	CKD	A	VNI	ST5	MATα	2018	China:Ningbo	PRJNA820589	SAMN27018170	GCA_031842005.1	Zhejiang University School of Medicine	Illumina HiSeq	200.0x	Shovill v. 0.9.0	589	18.6 Mb	14	48	Homo sapiens	grubii
ZY026	CSF	HIV+	A	VNI	ST5	-	2013	China:Ningbo	PRJNA820589	SAMN27018218	GCA_031841665.1	Zhejiang University School of Medicine	Illumina HiSeq	200.0x	Shovill v. 0.9.0	586	18.6 Mb	14	48	Homo sapiens	grubii
ZY054	CSF	HIV+	A	VNI	ST5	MATa	2014	China:Ningbo	PRJNA820589	SAMN27018244	GCA_031841545.1	Zhejiang University School of Medicine	Illumina HiSeq	200.0x	Shovill v. 0.9.5	606	18.6 Mb	14	48	Homo sapiens	grubii
ZY084	CSF	HIV+	A	VNI	ST5	MATα	2016	China:Jinhua	PRJNA820589	SAMN27018274	GCA_031841275.1	Zhejiang University School of Medicine	Illumina HiSeq	200.0x	Shovill v. 0.9.0	659	18.6 Mb	14	48	Homo sapiens	grubii
ZY058	BALF	Glucocorticoid	A	VNI	ST5	-	2014	China:Jinhua	PRJNA820589	SAMN27018171	GCA_031841985.1	Zhejiang University School of Medicine	Illumina HiSeq	200.0x	Shovill v. 0.9.0	636	18.6 Mb	14	48	Homo sapiens	grubii
SR053	CSF	Kidney cancer	A	VNI	ST5	-	2018	China:Jinhua	PRJNA820589	SAMN27018166	GCA_031840755.1	Zhejiang University School of Medicine	Illumina HiSeq	200.0x	Shovill v. 0.9.0	588	18.6 Mb	14	48	Homo sapiens	grubii
ZY059	CSF	HIV+	A	VNI	ST5	MATa	2014	China:Jinhua	PRJNA820589	SAMN27018249	GCA_031841475.1	Zhejiang University School of Medicine	Illumina HiSeq	200.0x	Shovill v. 0.9.10	597	18.6 Mb	14	48	Homo sapiens	grubii
SR034	CSF	Cirrhosis	A	VNI	ST5	-	2017	China:Jinhua	PRJNA820589	SAMN27018148	GCA_031840955.1	Zhejiang University School of Medicine	Illumina HiSeq	200.0x	Shovill v. 0.9.0	648	18.6Mb	14	48	Homo sapiens	grubii
ZY076	CSF	Hypertension	A	VNI	ST5	MATα	2015	China:Jinhua	PRJNA820589	SAMN27018266	GCA_031841435.1	Zhejiang University School of Medicine	Illumina HiSeq	200.0x	Shovill v. 0.9.27	607	18.6Mb	14	48	Homo sapiens	grubii
ZY083	Lung tissue	-	A	VNI	ST5	-	2016	China:Jinhua	PRJNA820589	SAMN27018273	GCA_031841295.1	Zhejiang University School of Medicine	Illumina HiSeq	200.0x	Shovill v. 0.9.34	641	18.6Mb	14	48	Homo sapiens	grubii
SR039	CSF	Squamous cell carcinoma of the skin	A	VNI	ST5	-	2017	China:Jinhua	PRJNA820589	SAMN27018153	GCA_031840875.1	Zhejiang University School of Medicine	Illumina HiSeq	200.0x	Shovill v. 0.9.1	685	18.6Mb	14	48	Homo sapiens	grubii
SR020	Blood	Multiple myeloma	A	VNI	ST5	MATα	2015	China:Hangzhou	PRJNA820589	SAMN27018134	GCA_031840985.1	Zhejiang University School of Medicine	Illumina HiSeq	200.0x	Shovill v. 0.9.0	634	18.6 Mb	14	48	Homo sapiens	grubii
SR007	CSF	-	A	VNI	ST5	MATα	2013	China:Hangzhou	PRJNA820589	SAMN27018121	GCA_031841085.1	Zhejiang University School of Medicine	Illumina HiSeq	200.0x	Shovill v. 0.9.0	616	18.6 Mb	14	48	Homo sapiens	grubii
ZY019	CSF	Diabetes	A	VNI	ST5	-	2013	China:Hangzhou	PRJNA820589	SAMN27018211	GCA_031841745.1	Zhejiang University School of Medicine	Illumina HiSeq	200.0x	Shovill v. 0.9.0	576	18.6 Mb	14	48	Homo sapiens	grubii
SR036	CSF	-	A	VNI	ST5	MATα	2017	China:Hangzhou	PRJNA820589	SAMN27018150	GCA_031840895.1	Zhejiang University School of Medicine	Illumina HiSeq	200.0x	Shovill v. 0.9.0	607	18.5 Mb	14	48	Homo sapiens	grubii
SR040	Lung tissue	-	A	VNI	ST5	MATa	2017	China:Hangzhou	PRJNA820589	SAMN27018154	GCA_031840865.1	Zhejiang University School of Medicine	Illumina HiSeq	200.0x	Shovill v. 0.9.0	595	18.6 Mb	14	48	Homo sapiens	grubii
SR042	CSF	Kidney cancer	A	VNI	ST5	MATα	2017	China:Hangzhou	PRJNA820589	SAMN27018156	GCA_031840795.1	Zhejiang University School of Medicine	Illumina HiSeq	200.0x	Shovill v. 0.9.0	599	18.6 Mb	14	48	Homo sapiens	grubii
ZY064	Blood	NHL	A	VNI	ST5	MATα	2015	China:Hangzhou	PRJNA820589	SAMN27018254	GCA_031841465.1	Zhejiang University School of Medicine	Illumina HiSeq	200.0x	Shovill v. 0.9.15	614	18.6 Mb	14	48	Homo sapiens	grubii
ZY022	CSF	Cirrhosis	A	VNI	ST5	MATα	2013	China:Hangzhou	PRJNA820589	SAMN27018214	GCA_031841695.1	Zhejiang University School of Medicine	Illumina HiSeq	200.0x	Shovill v. 0.9.0	628	18.6 Mb	14	48	Homo sapiens	grubii
SR044	CSF	Glucocorticoid	A	VNI	ST5	MATα	2017	China:Hangzhou	PRJNA820589	SAMN27018158	GCA_031840775.1	Zhejiang University School of Medicine	Illumina HiSeq	200.0x	Shovill v. 0.9.0	567	18.6 Mb	14	48	Homo sapiens	grubii
ZY018	Blood	Liver transplantation	A	VNI	ST5	MATα	2013	China:Hangzhou	PRJNA820589	SAMN27018210	GCA_031841765.1	Zhejiang University School of Medicine	Illumina HiSeq	200.0x	Shovill v. 0.9.0	607	18.6 Mb	14	48	Homo sapiens	grubii
ZY012	CSF	Diabetes	A	VNI	ST5	MATα	2013	China:Hangzhou	PRJNA820589	SAMN27018204	GCA_031841825.1	Zhejiang University School of Medicine	Illumina HiSeq	200.0x	Shovill v. 0.9.0	612	18.6 Mb	14	48	Homo sapiens	grubii
SR065	Blood	Cerebral hemorrhage	A	VNI	ST5	MATα	2018	China:Hangzhou	PRJNA820589	SAMN27018178	GCA_031841945.1	Zhejiang University School of Medicine	Illumina HiSeq	200.0x	Shovill v. 0.9.0	627	18.6 Mb	14	48	Homo sapiens	grubii
SR001	Blood	Glucocorticoid	A	VNI	ST5	MATa	2013	China:Hangzhou	PRJNA820589	SAMN27018115	GCA_031841055.1	Zhejiang University School of Medicine	Illumina HiSeq	200.0x	Shovill v. 0.9.0	634	18.6 Mb	14	48	Homo sapiens	grubii
SR043	CSF	COPD	A	VNI	ST5	-	2017	China:Hangzhou	PRJNA820589	SAMN27018157	GCA_031840785.1	Zhejiang University School of Medicine	Illumina HiSeq	200.0x	Shovill v. 0.9.0	655	18.6Mb	14	48	Homo sapiens	grubii
ZY086	Lung tissue	Hypertension	A	VNI	ST5	-	2016	China:Hangzhou	PRJNA820589	SAMN27018276	GCA_031841235.1	Zhejiang University School of Medicine	Illumina HiSeq	200.0x	Shovill v. 0.9.32	649	18.6Mb	14	48	Homo sapiens	grubii
ZY078	Blood	HIV+	A	VNI	ST5	MATα	2015	China:Hangzhou	PRJNA820589	SAMN27018268	GCA_031841345.1	Zhejiang University School of Medicine	Illumina HiSeq	200.0x	Shovill v. 0.9.29	668	18.6Mb	14	48	Homo sapiens	grubii
ZY058	CSF	Glucocorticoid	A	VNI	ST5	-	2014	China:Hangzhou	PRJNA820589	SAMN27018248	GCA_031841495.1	Zhejiang University School of Medicine	Illumina HiSeq	200.0x	Shovill v. 0.9.9	601	18.6Mb	14	48	Homo sapiens	grubii
SY001	Blood	Glucocorticoid	A	VNI	ST5	MATα	2017	China:Hangzhou	PRJNA820589	SAMN27018112	GCA_031841105.1	Zhejiang University School of Medicine	Illumina HiSeq	200.0x	Shovill v. 0.9.0	643	18.5Mb	14	48	Homo sapiens	grubii
SR062	BALF	-	A	VNI	ST5	MATa	2018	China:Hangzhou	PRJNA820589	SAMN27018175	GCA_031841935.1	Zhejiang University School of Medicine	Illumina HiSeq	200.0x	Shovill v. 0.9.0	580	18.6Mb	14	48	Homo sapiens	grubii
ZY006	CSF	Hypertension	A	VNI	ST5	-	2012	China:Hangzhou	PRJNA820589	SAMN27018198	GCA_031841845.1	Zhejiang University School of Medicine	Illumina HiSeq	200.0x	Shovill v. 0.9.0	640	18.6Mb	14	48	Homo sapiens	grubii
ZY031	CSF	-	A	VNI	ST5	MATα	2014	China:Hangzhou	PRJNA820589	SAMN27018222	GCA_031841655.1	Zhejiang University School of Medicine	Illumina HiSeq	200.0x	Shovill v. 0.9.0	612	18.6Mb	14	48	Homo sapiens	grubii
ZY004	CSF	CHB	A	VNI	ST5	MATα	2012	China:Hangzhou	PRJNA820589	SAMN27018196	GCA_031841885.1	Zhejiang University School of Medicine	Illumina HiSeq	200.0x	Shovill v. 0.9.0	597	18.6Mb	14	48	Homo sapiens	grubii
SR038	CSF	Glucocorticoid	A	VNI	ST5	MATα	2017	China:Hangzhou	PRJNA820589	SAMN27018152	GCA_031840885.1	Zhejiang University School of Medicine	Illumina HiSeq	200.0x	Shovill v. 0.9.0	668	18.6Mb	14	48	Homo sapiens	grubii
SR031	CSF	-	A	VNI	ST5	MATa	2016	China:Quzhou	PRJNA820589	SAMN27018145	GCA_031840965.1	Zhejiang University School of Medicine	Illumina HiSeq	200.0x	Shovill v. 0.9.0	593	18.6 Mb	14	48	Homo sapiens	grubii
ZY088	Lung tissue	HIV+	A	VNI	ST5	MATα	2016	China:Quzhou	PRJNA820589	SAMN27018278	GCA_031841215.1	Zhejiang University School of Medicine	Illumina HiSeq	200.0x	Shovill v. 0.9.39	548	18.6 Mb	14	48	Homo sapiens	grubii
ZY003	CSF	Diabetes	A	VNI	ST5	-	2012	China:Quzhou	PRJNA820589	SAMN27018195	GCA_031841865.1	Zhejiang University School of Medicine	Illumina HiSeq	200.0x	Shovill v. 0.9.0	617	18.6 Mb	14	48	Homo sapiens	grubii
ZY021	CSF	-	A	VNI	ST5	-	2013	China:Quzhou	PRJNA820589	SAMN27018213	GCA_031841715.1	Zhejiang University School of Medicine	Illumina HiSeq	200.0x	Shovill v. 0.9.0	614	18.6Mb	14	48	Homo sapiens	grubii
ZY098	Blood	Uremia	A	VNI	ST5	MATα	2016	China:Quzhou	PRJNA820589	SAMN27018288	GCA_031841185.1	Zhejiang University School of Medicine	Illumina HiSeq	200.0x	Shovill v. 0.9.49	614	18.6Mb	14	48	Homo sapiens	grubii
ZY016	CSF	-	A	VNI	ST5	MATα	2013	China:Quzhou	PRJNA820589	SAMN27018208	GCA_031841805.1	Zhejiang University School of Medicine	Illumina HiSeq	200.0x	Shovill v. 0.9.0	601	18.6Mb	14	48	Homo sapiens	grubii
ZY042	CSF	-	A	VNI	ST5	MATα	2014	China:Quzhou	PRJNA820589	SAMN27018233	GCA_031841585.1	Zhejiang University School of Medicine	Illumina HiSeq	200.0x	Shovill v. 0.9.0	622	18.6Mb	14	48	Homo sapiens	grubii
ZY041	Lung tissue	-	A	VNI	ST5	MATα	2014	China:Lishui	PRJNA820589	SAMN27018232	GCA_031841605.1	Zhejiang University School of Medicine	Illumina HiSeq	200.0x	Shovill v. 0.9.0	619	18.6 Mb	14	48	Homo sapiens	grubii
ZY092	CSF	Kidney transplantation	A	VNI	ST5	MATα	2016	China:Lishui	PRJNA820589	SAMN27018282	GCA_031841195.1	Zhejiang University School of Medicine	Illumina HiSeq	200.0x	Shovill v. 0.9.43	603	18.6 Mb	14	48	Homo sapiens	grubii
ZY077	Blood	CKD	A	VNI	ST5	-	2015	China:Lishui	PRJNA820590	SAMN27018267	GCA_031841415.1	Zhejiang University School of Medicine	Illumina HiSeq	200.0x	Shovill v. 0.9.28	625	18.6Mb	14	48	Homo sapiens	grubii
ZY065	CSF	Kidney transplantation	A	VNI	ST5	-	2015	China:Huzhou	PRJNA820589	SAMN27018255	GCA_031841405.1	Zhejiang University School of Medicine	Illumina HiSeq	200.0x	Shovill v. 0.9.0	599	18.6 Mb	14	48	Homo sapiens	grubii
RM004	CSF	Diabetes	A	VNI	ST5	MATα	2017	China:Huzhou	PRJNA820589	SAMN27018182	GCA_031841915.1	Zhejiang University School of Medicine	Illumina HiSeq	200.0x	Shovill v. 0.9.0	631	18.6 Mb	14	48	Homo sapiens	grubii
SR041	CSF	Lymphoma	A	VNI	ST5	MATα	2017	China:Huzhou	PRJNA820589	SAMN27018155	GCA_031840855.1	Zhejiang University School of Medicine	Illumina HiSeq	200.0x	Shovill v. 0.9.0	647	18.6Mb	14	48	Homo sapiens	grubii
ZY017	Blood	SAH	A	VNI	ST5	-	2013	China:taizhou	PRJNA820589	SAMN27018209	GCA_031841795.1	Zhejiang University School of Medicine	Illumina HiSeq	200.0x	Shovill v. 0.9.0	600	18.6 Mb	14	48	Homo sapiens	grubii
ZY085	Balf	COPD	A	VNI	ST5	-	2016	China:taizhou	PRJNA820589	SAMN27018275	GCA_031841255.1	Zhejiang University School of Medicine	Illumina HiSeq	200.0x	Shovill v. 0.9.0	661	18.6 Mb	14	48	Homo sapiens	grubii
ZY057	CSF	-	A	VNI	ST5	MATa	2014	China:taizhou	PRJNA820589	SAMN27018247	GCA_031841525.1	Zhejiang University School of Medicine	Illumina HiSeq	200.0x	Shovill v. 0.9.8	605	18.6 Mb	14	48	Homo sapiens	grubii
ZY081	Lung tissue	-	A	VNI	ST5	MATα	2015	China:taizhou	PRJNA820589	SAMN27018271	GCA_031841325.1	Zhejiang University School of Medicine	Illumina HiSeq	200.0x	Shovill v. 0.9.32	622	18.6 Mb	14	48	Homo sapiens	grubii
ZY069	Blood	Kidney transplantation	A	VNI	ST5	-	2015	China:taizhou	PRJNA820589	SAMN27018259	GCA_031841365.1	Zhejiang University School of Medicine	Illumina HiSeq	200.0x	Shovill v. 0.9.20	591	18.5Mb	14	48	Homo sapiens	grubii
ZY053	CSF	Diabetes	A	VNI	ST5	-	2014	China:Wenzhou	PRJNA820589	SAMN27018243	GCA_031841575.1	Zhejiang University School of Medicine	Illumina HiSeq	200.0x	Shovill v. 0.9.4	607	18.6 Mb	14	48	Homo sapiens	grubii
ZY080	CSF	Cerebral infarction with pneumonia	A	VNI	ST5	MATα	2015	China:Wenzhou	PRJNA820589	SAMN27018270	GCA_031841315.1	Zhejiang University School of Medicine	Illumina HiSeq	200.0x	Shovill v. 0.9.31	608	18.6 Mb	14	48	Homo sapiens	grubii
SR027	CSF	Lymphoma	A	VNI	ST5	MATα	2016	China:Wenzhou	PRJNA820589	SAMN27018141	GCA_031840975.1	Zhejiang University School of Medicine	Illumina HiSeq	200.0x	Shovill v. 0.9.0	611	18.6Mb	14	48	Homo sapiens	grubii
TW1	CSF	cryptococcal meningitis	A	VNI	ST5	MATα	2021	Taiwan	PRJNA886849	SAMN31143412	GCA_028982725.1	National Chung Cheng University	PacBio Sequel	472.0X	canu v. 2.2	27	19.3 Mb	14	48	Homo sapiens	grubii
CHC193	CSF	-	A	VNI	ST32	MATα	1998	Taiwan	PRJNA174547	SAMN01162753	GCA_002222295.1	Broad Institute	Illumina	317.0X	allpaths v. R41828	519	18.6Mb	14	48	Homo sapiens	grubii
BMD1646	CSF	-	A	VNIa	ST5	-	2006	Viet Nam	PRJEB17690	SAMEA4535469	GCA_900177225.1	Oxford University Clinical Research Unit	-	99.0X	-	1063	18.4Mb	14	48	Homo sapiens	grubii
BMD1367	CSF	Gastric cancer	A	VNIa	ST306	-	2006	Viet Nam	PRJEB17690	SAMEA4535471	GCA_900177205.1	Oxford University Clinical Research Unit	-	99.0X	-	1064	18.4Mb	14	48	Homo sapiens	grubii
BK78	CSF	HIV+	A	VNIa	ST4	-	2006	Viet Nam	PRJEB17690	SAMEA4535466	GCA_900177185.1	Oxford University Clinical Research Unit	-	99.0X	-	1244	18.4Mb	14	48	Homo sapiens	grubii
BMD1415	CSF	Systemic Lupus Erythromatoses	A	VNIa	ST4	-	2006	Viet Nam	PRJEB17690	SAMEA4535472	GCA_900177165.1	Oxford University Clinical Research Unit	-	99.0x	-	1265	18.4Mb	14	48	Homo sapiens	grubii
BK147	CSF	HIV+	A	VNIa	ST5	MATα	2006	Viet Nam	PRJEB17690	SAMEA4535465	GCA_900177175.1	Oxford University Clinical Research Unit	-	99.0x	-	1329	18.5Mb	14	48	Homo sapiens	grubii
BK80	CSF	HIV+	A	VNIa	ST4	MATα	2006	Viet Nam	PRJEB17690	SAMEA4535470	GCA_900177195.1	Oxford University Clinical Research Unit	-	99.0x	-	1235	18.4Mb	14	48	Homo sapiens	grubii
BMD1338	CSF	-	A	VNIa	ST5	MATα	2006	Viet Nam	PRJEB17690	SAMEA4535468	GCA_900177215.1	Oxford University Clinical Research Unit	-	99.0x	-	1303	18.4Mb	14	48	Homo sapiens	grubii
BMD700	CSF	-	A	VNIa	ST5	MATα	2006	Viet Nam	PRJEB17690	SAMEA4535467	GCA_900177155.1	Oxford University Clinical Research Unit	-	99.0x	-	1174	18.4Mb	14	48	Homo sapiens	grubii
Th84	Blood	-	A	VNI	ST4	MATα	2006	Thailand	PRJNA174550	SAMN01162756	GCA_002222315.1	Broad Institute	Illumina	122X	allpaths v. R42682	286	18.6Mb	14	48	Homo sapiens	grubii
KBCN0140	MSH2 deletion mutant	Cryptococcosis	A	VNI	ST5	-	2020	Melbourne:Australia	PRJNA664881	SAMN16236530	GCA_020975605.1	RMIT University	Illumina HiSeq	256X	Geneious v. 11.0.2	14	18.9Mb	14	48	Homosapiens	grubii
KBCN0142	MSH2 deletion mutant	Cryptococcosis	A	VNI	ST5	-	2020	Melbourne:Australia	PRJNA664881	SAMN16236531	GCA_020975615.1	RMIT University	Illumina HiSeq	256X	Geneious v. 11.0.2	14	18.9Mb	14	48	Homosapiens	grubii
SACN00B1	MSH2 deletion mutant	Cryptococcosis	A	VNI	ST5	-	2020	Melbourne:Australia	PRJNA664881	SAMN16236528	GCA_020975675.1	RMIT University	Illumina HiSeq	215X	Geneious v. 11.0.2	15	18.9Mb	14	48	Homosapiens	grubii
125.91	Clinical	-	A	VNI	ST5	MATa	1998	Tanzania: Australia	PRJNA174562	SAMN01162768	GCA_002215885.1	Broad Institute	Illumina	66.0X	allpaths v. R41968	206	18.9 Mb	14	48	Homo sapiens	grubii
AD1-7a	Clinical	-	A	VNI	ST77	MATα	2012	France	PRJNA174539	SAMN01162745	GCA_002220445.1	Broad Institute	Illumina	223.0x	allpaths v. R41779	315	18.5Mb	14	48	Homo sapiens	grubii
AD1-83a	Clinical	-	A	VNI	ST77	MATα	2012	France	PRJNA174548	SAMN01162754	GCA_002215765.1	Broad Institute	Illumina	261.0X	allpaths v. R41828	499	18.6Mb	14	48	Homo sapiens	grubii
