## Supplementary table 3: Whole genome SNP profile of study genomes (n=139) for "Deciphering the global genomic landscape of *C. neoformans*: Population dynamics, molecular epidemiology and genomic signatures of pathogenicity"

### Sheet: Sheet1
Strain name	WG-SNP	Genome size (Mbp)	Genome size (bp)	SNP %
AD1.7a	362	18.5	18500000	0.00195676
AD1.83a	2505	18.6	18600000	0.0134677
125.91	2486	18.9	18900000	0.0131534
KBCN0140	1875	18.9	18900000	0.00992063
KBCN0142	1881	18.9	18900000	0.00995238
SACN00B1	1856	18.9	18900000	0.00982011
H99	0	19.1	19100000	0
JEC21	2376	19.1	19100000	0.0124398
CN23	1492	18.1	18100000	0.00824309
VNII	2497	19	19000000	0.0131421
A1_35_8	1414	19.2	19200000	0.00736458
A1-35-8	2504	18.8	18800000	0.0133191
A2_102_5	2493	18.7	18700000	0.0133316
A5-35-17	2464	18.8	18800000	0.0131064
A5-35-17_1	2499	18.8	18800000	0.0132926
C8	2386	18.8	18800000	0.0126915
c8	2498	18.6	18600000	0.0134301
C23	1731	18.9	18900000	0.00915873
C27	2497	18.8	18800000	0.0132819
C36	1381	18.8	18800000	0.00734574
C45	2530	18.9	18900000	0.0133862
c45	2566	18.2	18200000	0.0140989
Bt1	2588	18.5	18500000	0.0139892
Bt15	2443	18.7	18700000	0.0130642
Bt63	2584	18.8	18800000	0.0137447
Bt65	2459	19.7	19700000	0.0124822
Bt81	2437	19.7	19700000	0.0123706
Bt85	2569	19.2	19200000	0.0133802
Bt89	2559	19	19000000	0.0134684
Bt120	2476	18.9	18900000	0.0131005
Bt133	2547	19.1	19100000	0.0133351
Bt210	2437	19	19000000	0.0128263
D17	2492	18.6	18600000	0.0133978
Ftc146	2511	19.1	19100000	0.0131466
Gb118	2504	18.5	18500000	0.0135351
MW_RSA36	2530	18.4	18400000	0.01375
MW_RSA1955	2501	18.5	18500000	0.0135189
Tu259	2506	18.6	18600000	0.0134731
Tu401	2581	18.6	18600000	0.0138763
Ze90_V1	2587	18.7	18700000	0.0138342
Ze90-1	2526	19.2	19200000	0.0131563
Br795	2483	18.9	18900000	0.0131376
H0058-I-2257	2440	18.4	18400000	0.0132609
H0058-I-2503	2332	18.4	18400000	0.0126739
H0058-I-2527	2441	18.4	18400000	0.0132663
H0058-I-2619	2470	18.4	18400000	0.0134239
H0058-I-2641	1192	18.5	18500000	0.00644324
H0058-I-2642	2467	18.5	18500000	0.0133351
H0058-I-2643	2435	18.4	18400000	0.0132337
H0058-I-2672	1162	18.5	18500000	0.00628108
H0058-I-2713	2474	18.5	18500000	0.013373
H0058-I-2725	2435	18.4	18400000	0.0132337
H0058-I-2746	2502	18.5	18500000	0.0135243
H0058-I-2779	2442	18.4	18400000	0.0132717
H0058-I-2806	2438	18.4	18400000	0.01325
H0058-I-2807	2329	18.2	18200000	0.0127967
H0058-I-2808	2436	18.4	18400000	0.0132391
H0058-I-2881	2499	18.5	18500000	0.0135081
H0058-I-2926	2467	18.5	18500000	0.0133351
H0058-I-2950	2435	18.4	18400000	0.0132337
H0058-I-3102	2477	18.5	18500000	0.0133892
H0058-I-3104	2502	18.4	18400000	0.0135978
H0058-I-3279	2411	18.4	18400000	0.0131033
H0058-I-3463	2496	18.4	18400000	0.0135652
H0058-I-3589	2565	18.2	18200000	0.0140934
H0058-I-3746	1243	18.5	18500000	0.00671892
Th84	2501	18.6	18600000	0.0134462
BK78	2480	18.4	18400000	0.0134783
BK80	2492	18.4	18400000	0.0135435
BK147	2470	18.5	18500000	0.0133514
BMD700	2500	18.4	18400000	0.013587
BMD1338	2492	18.4	18400000	0.0135435
BMD1367	2493	18.4	18400000	0.0135489
BMD1415	2488	18.4	18400000	0.0135217
BMD1646	2489	18.4	18400000	0.0135272
CHC193	2505	18.6	18600000	0.0134677
RM004	2498	18.6	18600000	0.0134301
SR001	2498	18.6	18600000	0.0134301
SR007	2494	18.6	18600000	0.0134086
SR013	2499	18.6	18600000	0.0134355
SR014	2496	18.5	18500000	0.0134919
SR020	2501	18.6	18600000	0.0134462
SR027	2498	18.6	18600000	0.0134301
SR031	2496	18.6	18600000	0.0134194
SR034	2500	18.6	18600000	0.0134409
SR036	2502	18.6	18600000	0.0134516
SR038	2498	18.6	18600000	0.0134301
SR039	2494	18.6	18600000	0.0134086
SR040	2506	18.6	18600000	0.0134731
SR041	2496	18.6	18600000	0.0134194
SR042	2504	18.6	18600000	0.0134624
SR043	2498	18.6	18600000	0.0134301
SR044	2496	18.6	18600000	0.0134194
SR051	2494	18.6	18600000	0.0134086
SR053	2498	18.6	18600000	0.0134301
SR057	2497	18.6	18600000	0.0134247
SR062	2497	18.6	18600000	0.0134247
SR065	2497	18.6	18600000	0.0134247
SY001	2501	18.6	18600000	0.0134462
TW1	2466	18.6	18600000	0.0132581
ZY003	2501	18.6	18600000	0.0134462
ZY004	2502	18.6	18600000	0.0134516
ZY006	2496	18.6	18600000	0.0134194
ZY012	2502	18.6	18600000	0.0134516
ZY016	2498	18.6	18600000	0.0134301
ZY017	2503	18.6	18600000	0.013457
ZY018	2500	18.6	18600000	0.0134409
ZY019	2501	18.6	18600000	0.0134462
ZY021	2502	18.6	18600000	0.0134516
ZY022	2500	18.6	18600000	0.0134409
ZY026	2500	18.6	18600000	0.0134409
ZY029	2499	18.6	18600000	0.0134355
ZY031	2498	18.6	18600000	0.0134301
ZY036	2496	18.5	18500000	0.0134919
ZY041	2500	18.6	18600000	0.0134409
ZY042	2499	18.6	18600000	0.0134355
ZY053	2504	18.6	18600000	0.0134624
ZY054	2498	18.6	18600000	0.0134301
ZY057	2498	18.6	18600000	0.0134301
ZY058	2504	18.6	18600000	0.0134624
ZY058_2	2504	18.6	18600000	0.0134624
ZY059	2495	18.6	18600000	0.013414
ZY064	2496	18.6	18600000	0.0134194
ZY065	2496	18.6	18600000	0.0134194
ZY069	2496	18.5	18500000	0.0134919
ZY076	2496	18.6	18600000	0.0134194
ZY077	2496	18.6	18600000	0.0134194
ZY078	2497	18.6	18600000	0.0134247
ZY080	2500	18.6	18600000	0.0134409
ZY081	2504	18.6	18600000	0.0134624
ZY083	2499	18.6	18600000	0.0134355
ZY084	2495	18.6	18600000	0.013414
ZY085	2497	18.6	18600000	0.0134247
ZY086	2497	18.6	18600000	0.0134247
ZY088	2497	18.6	18600000	0.0134247
ZY092	2497	18.6	18600000	0.0134247
ZY098	2497	18.6	18600000	0.0134247
Cn	1194	19	19000000	0.00628421
