## Supplementary table 4: Pan-genome profile of study genomes (n=139) for "Deciphering the global genomic landscape of *C. neoformans*: Population dynamics, molecular epidemiology and genomic signatures of pathogenicity"

### Sheet: Sheet1
Strain name	Core	Single copy genes	Multicopy genes	Shell	Cloud	Unassaigned	Total number of genes
125.91	3807	2902	905	2279	0	1	6087
2257	3807	2902	905	2204	0	1	6012					Core	526244	62.5005
2503	3809	2902	907	2272	0	0	6081					Shell	315261	37.4426
2527	3808	2902	906	2267	0	0	6075					Cloud	101	0.0119955
2619	3808	2902	906	2281	0	0	6089					Unassaingned	378	0.044894
2641	3810	2902	908	2272	0	1	6083
2642	3805	2902	903	2280	0	0	6085
2643	3809	2902	907	2251	0	0	6060
2672	3807	2902	905	2282	0	0	6089
2713	3808	2902	906	2286	0	0	6094
2725	3809	2902	907	2267	0	0	6076
2746	3806	2902	904	2271	0	0	6077
2779	3809	2902	907	2269	0	0	6078
2806	3807	2902	905	2261	0	1	6069
2807	3805	2902	903	2222	0	0	6027
2808	3809	2902	907	2251	0	1	6061
2881	3805	2902	903	2265	0	1	6071
2926	3807	2902	905	2283	0	1	6091
2950	3809	2902	907	2255	0	0	6064
3102	3808	2902	906	2276	0	0	6084
3104	3804	2902	902	2273	0	2	6079
3279	3809	2902	907	2261	0	1	6071
3463	3808	2902	906	2270	0	0	6078
3589	3816	2902	914	2204	0	1	6021
3746	3812	2902	910	2285	0	0	6097
A1-35-8	3930	2902	1028	2349	0	17	6296
A1_35_8	3818	2902	916	2395	0	4	6217
A2_102_5	3806	2902	904	2258	0	0	6064
A5-35-17_1	3938	2902	1036	2344	0	18	6300
A5-35-17	3810	2902	908	2321	0	0	6131
AD1.7a	3807	2902	905	2293	0	1	6101
AD1.83a	3811	2902	909	2384	0	0	6195
BK147	3802	2902	900	2243	0	0	6045
BK78	3803	2902	901	2252	0	0	6055
BK80	3805	2902	903	2233	0	2	6040
BMD1338	3801	2902	899	2240	0	1	6042
BMD1367	3807	2902	905	2265	0	5	6077
BMD1415	3804	2902	902	2255	0	3	6062
BMD1646	3800	2902	898	2245	0	1	6046
BMD700	3801	2902	899	2248	0	0	6049
Br795	3831	2902	929	2333	0	3	6167
Bt 133	3816	2902	914	2381	0	3	6200
Bt120	3799	2902	897	2240	0	2	6041
Bt15	3807	2902	905	2269	0	1	6077
Bt1	3817	2902	915	2236	0	3	6056
Bt210	3805	2902	903	2345	0	0	6150
Bt63	3810	2902	908	2225	0	0	6035
Bt85	3811	2902	909	2259	0	3	6073
Bt89	3821	2902	919	2381	0	2	6204
C23	3812	2902	910	2371	0	0	6183
C27	3809	2902	907	2340	0	1	6150
C36	3811	2902	909	2344	0	0	6155
C8	4207	2902	1305	1708	0	1	5916
CHC193	3808	2902	906	2351	0	1	6160
CN23	3814	2902	912	2355	0	0	6169
Cn	3965	2902	1063	1598	8	111	5682
D17	3805	2902	903	2377	0	6	6188
Ftc146	3821	2902	919	2345	0	5	6171
Gb118	3807	2902	905	2244	0	3	6054
H99	3816	2902	914	2380	0	0	6196
JEC21	3877	2902	975	2188	64	90	6219
KBCN0140	3815	2902	913	2353	0	0	6168
KBCN0142	3815	2902	913	2356	0	0	6171
MW_RSA1955	3805	2902	903	2340	0	1	6146
MW_RSA36	3813	2902	911	2310	0	4	6127
MW_RSA852	3819	2902	917	2155	0	17	5991
RM004	3805	2902	903	2292	0	0	6097
SACN00B1	3815	2902	913	2352	0	0	6167
SR001	3803	2902	901	2288	0	0	6091
SR007	3802	2902	900	2295	0	1	6098
SR013	3802	2902	900	2292	0	0	6094
SR014	3802	2902	900	2270	0	0	6072
SR020	3805	2902	903	2300	0	0	6105
SR027	3805	2902	903	2290	0	0	6095
SR031	3801	2902	899	2295	0	0	6096
SR034	3801	2902	899	2287	0	0	6088
SR036	3804	2902	902	2288	0	0	6092
SR038	3801	2902	899	2293	0	0	6094
SR039	3801	2902	899	2287	0	1	6089
SR040	3801	2902	899	2294	0	0	6095
SR041	3801	2902	899	2292	0	1	6094
SR042	3805	2902	903	2292	0	0	6097
SR043	3806	2902	904	2293	0	1	6100
SR044	3804	2902	902	2290	0	0	6094
SR051	3806	2902	904	2290	0	0	6096
SR053	3802	2902	900	2296	0	0	6098
SR057	3801	2902	899	2292	0	1	6094
SR062	3801	2902	899	2284	0	1	6086
SR065	3804	2902	902	2292	0	0	6096
SY001	3802	2902	900	2290	0	1	6093
TW1	3816	2902	914	2411	6	3	6236
Th84	3804	2902	902	2246	0	0	6050
Tu259	3805	2902	903	2261	0	1	6067
Tu401	3813	2902	911	2208	0	3	6024
VNII	3828	2902	926	2378	3	4	6213
ZY003	3801	2902	899	2291	0	0	6092
ZY004	3802	2902	900	2290	0	0	6092
ZY006	3803	2902	901	2305	0	1	6109
ZY012	3804	2902	902	2286	0	0	6090
ZY016	3801	2902	899	2298	0	0	6099
ZY017	3806	2902	904	2278	0	1	6085
ZY018	3803	2902	901	2289	0	0	6092
ZY019	3805	2902	903	2293	0	0	6098
ZY021	3801	2902	899	2301	0	0	6102
ZY022	3803	2902	901	2284	0	0	6087
ZY026	3803	2902	901	2291	0	1	6095
ZY029	3804	2902	902	2291	0	0	6095
ZY031	3804	2902	902	2282	0	0	6086
ZY036	3804	2902	902	2292	0	0	6096
ZY041	3803	2902	901	2289	0	0	6092
ZY042	3803	2902	901	2295	0	2	6100
ZY053	3802	2902	900	2294	0	0	6096
ZY054	3802	2902	900	2289	0	0	6091
ZY057	3802	2902	900	2294	0	0	6096
ZY058_2	3801	2902	899	2293	0	0	6094
ZY058	3801	2902	899	2293	0	0	6094
ZY059	3800	2902	898	2301	0	0	6101
ZY064	3802	2902	900	2291	0	1	6094
ZY065	3804	2902	902	2299	0	2	6105
ZY069	3800	2902	898	2291	0	0	6091
ZY076	3805	2902	903	2294	0	0	6099
ZY077	3803	2902	901	2299	0	1	6103
ZY078	3803	2902	901	2277	0	0	6080
ZY080	3805	2902	903	2299	0	0	6104
ZY081	3802	2902	900	2291	0	0	6093
ZY083	3804	2902	902	2291	0	0	6095
ZY084	3803	2902	901	2293	0	1	6097
ZY085	3804	2902	902	2302	0	0	6106
ZY086	3800	2902	898	2289	0	0	6089
ZY088	3803	2902	901	2273	0	1	6077
ZY092	3804	2902	902	2302	0	1	6107
ZY098	3804	2902	902	2293	0	0	6097
Ze90-1	3833	2902	931	2409	2	3	6247
Ze90_1_V1	3820	2902	918	2221	2	2	6045
bt65	3818	2902	916	2528	4	5	6355
bt81	3820	2902	918	2529	12	5	6366
c45	3815	2902	913	2272	0	12	6099
c8	3808	2902	906	2265	0	1	6074
Total	526244			315261	101	378
