## Supplementary table 5: Major virulence genes (n=17) and their role in virulence for "Deciphering the global genomic landscape of *C. neoformans*: Population dynamics, molecular epidemiology and genomic signatures of pathogenicity"

### Sheet: Sheet1
Virulence genes	Virulence name	Role in Virulence
CAP 10	Capsular Associated Protein	capsule synthesis and maintanence
CAP 59	Capsular Associated Protein	capsule synthesis and maintanence, Biofilm production, GXM transport
CAP 60	Capsular Associated Protein	capsule synthesis and maintanence
CAP 64	Capsular Associated Protein	capsule synthesis and maintanence
LAC1	Laccase1/ Diphenol oxidase	production of biofilms, melanin production, and also inhibits phagocytic uptake
LAC2	Laccase2/ Diphenol oxidase	melanin production, and also inhibits phagocytic uptake
URE1	Urease 1	facilitates nitrogen source utilization, alkalinization of the environment, virulence, calcium carbonate production, production of biofilms
PLB1	Lyso Phospholipase B1	Degrades cell membrane components, supports fungal attachment to host cells, and related to virulence, nutrient acquisition, evasion of immune response, regulates titan cell formation
PIM1	Protease	Performs proteolysis interfering with host defense response
CFT1	CFT1 protein, Cryptococcus Fe Transporter (high affinity iron uptake)	iron acquisation
SIT1	Siderophore-iron transporter Str1	iron acquisation
CIR1	GATA type zinc finger protein asd-4	regulates iron homeostasis, capsule formation, melanin production, stress response, and host immune evasion and pathogenesis
RIM101	pH-response transcription factor pacC/RIM101	environmental adaptation, regulates the expression of genes encoding cell wall-modifying enzymes, such as chitinases, glucanases, and cell wall proteins, capsule production
ALG3	Dol-P-Man:Man(5)GlcNAc(2)-PP-Dol alpha-1,3-mannosyltransferase	cell wall integrity, adhesion to host cells, evasion of the immune system, and nutrient acquisition
MPD1	Mannitol-1-phosphate dehydrogenase	Participates in fructose and mannose metabolism (cell wall integrity)
SOD1	Copper zinc superoxide dismutase	Catalyzes dismutation of toxic superoxide, converting superoxide to hydrogen peroxide and oxygen and related to virulence
SOD2	Mn superoxide dismutase	Catalyzes dismutation of toxic superoxide, converting superoxide to hydrogen peroxide and oxygen and related to virulence
